# The Initial Detection of a Diversity of Viruses Associated with Ladybirds and Other Biocontrol Agents Prompts Interesting Ecological Insights

**DOI:** 10.1101/2025.10.06.680744

**Authors:** Gabriela B. Caldas-Garcia, Ícaro Santos Lopes, Eric Roberto Guimarães Rocha Aguiar

## Abstract

Predatory insects such as ladybirds, green lacewings, and an aphid-feeding gall midge have been commercialized and deployed worldwide to deal with the challenge of pest control. However, no information is available on their viruses which could interfere with the efficiency of biocontrol. To start filling this gap, this study employed an integrative bioinformatics approach starting from 21 publicly available RNA-seq libraries from 6 countries of 8 natural enemy species used to control aphids. A total of 41 putative novel viruses were identified and classified into 16 families and 1 genus. In addition, 13 known viruses were detected, including aphid and phytopathogenic viruses, and a virus from the invasive harlequin ladybird. The Aphid lethal paralysis virus was detected in several species at different trophic levels, including plants, aphid vectors, predatory insects, and insectivorous vertebrates. Thus, an ecosystem perspective on viruses across trophic levels is proposed because feeding may facilitate the spread of viruses between distant taxonomic species, such as invertebrate and vertebrate insectivorous predators. In conclusion, a simple assessment of the viral diversity in eight predatory insects of agricultural relevance, using a bioinformatics approach, has revealed a potential interspecies viral flux that deserves research attention. Further studies on viruses circulating in agricultural insect species are essential to improve biological control strategies based on trophic interactions, to conserve biodiversity, and to develop knowledge on the evolution of viral entities and their role as members of an agroecological system.
