## Supplementary table for "The Initial Detection of a Diversity of Viruses Associated with Ladybirds and Other Biocontrol Agents Prompts Interesting Ecological Insights"

### Sheet: Table S1 -  Libraries Overview
Bioproject	Library	Sequencing strategy	Geographic location	Species	Sample	Total sequences	Bowtie2 - Aligned 0 times	Bowtie2 - Aligned exactly 1 time	Bowtie2 - Aligned >1 times	Overall alignment rate	Assembled transcripts
PRJNA665787	SRR12728770	Total RNA-seq	Beijing, China	Coccinella septempunctata	adult	33505833 reads	16140362 (48.17%)	14779030 (44.11%)	2586441 (7.72%)	0.7462	73715
PRJNA549114	SRR9649799	poly (A)	Guangzhou, China	Coccinella septempunctata	4th instar larva fed mealybugs	22227418 reads	14810709 (66.63%)	4591987 (20.66%)	2824722 (12.71%)	0.7552	50907
PRJEB11877	ERR1145729	poly (A)	Germany	Coccinella septempunctata	adult whole beetle	3844581 reads	2241279 (58.30%)	1179969 (30.69%)	423333 (11.01%)	0.7415	35162
PRJEB11877	ERR1145726	poly (A)	Germany	Coccinella septempunctata	adult whole beetle	3251682 reads	1863176 (57.30%)	1055975 (32.47%)	332531 (10.23%)	0.7418	30960
PRJEB11874	ERR1145720	poly (A)	Germany	Adalia bipunctata	adult whole beetle	3855177 reads	1688313 (43.79%)	1846164 (47.89%)	320700 (8.32%)	0.7999	28547
PRJEB11874	ERR1145719	poly (A)	Germany	Adalia bipunctata	adult whole beetle	3866610 reads	1693183 (43.79%)	1857332 (48.04%)	316095 (8.17%)	0.7991	28744
PRJNA509782	SRR8325176	Total RNA-seq	Guangzhou, China	Cryptolaemus montrouzieri	4th instar larva fed pollen	22832637 reads	11828128 (51.80%)	7696956 (33.71%)	3307553 (14.49%)	0.7832	47722
PRJNA955835	SRR24179305		Guangzhou, China	Cryptolaemus montrouzieri	gut	20479497 reads	10703658 (52.27%)	4824038 (23.56%)	4951801 (24.18%)	0.7954	35273
PRJNA753304	SRR15420501	Total RNA-seq	Guangzhou, China	Novius pumilus	adult female whole body under starvation	21006936 reads	10956595 (52.16%)	7766045 (36.97%)	2284296 (10.87%)	0.7438	32652
PRJNA753304	SRR15420505	Total RNA-seq	Guangzhou, China	Novius pumilus	adult female whole body fed Icerya aegyptiaca	21483838 reads	12343615 (57.46%)	6472656 (30.13%)	2667567 (12.42%)	0.6645	39898
PRJNA753304	SRR15420491	Total RNA-seq	Guangzhou, China	Novius pumilus	adult female whole body fed Icerya aegyptiaca	21207591 reads	11080951 (52.25%)	7699371 (36.30%)	2427269 (11.45%)	0.7531	42104
PRJNA753304	SRR15420492	Total RNA-seq	Guangzhou, China	Novius pumilus	adult female whole body fed Icerya aegyptiaca	20266471 reads	10993444 (54.24%)	7176469 (35.41%)	2096558 (10.34%)	0.7495	54260
PRJNA820364	SRR18494825		Shaanxi, China	Propylea japonica	adult female whole body	23749202 reads	17094949 (71.98%)	2776599 (11.69%)	3877654 (16.33%)	0.7142	116992
PRJNA248543	SRR1299012	poly (A)	Guangzhou, China	Propylea japonica	body of all stages of ladybird	12843641 reads	8619677 (67.11%)	1483577 (11.55%)	2740387 (21.34%)	0.7247	44831
PRJNA561492	SRR10012087	poly (A)	Belgium	Chrysoperla carnea	head and body	24508010 reads	12324892 (50.29%)	9583588 (39.10%)	2599530 (10.61%)	0.8022	32336
PRJEB43790	ERR12321221	poly (A)	Berkshire, United Kingdom	Chrysoperla carnea	adult whole body	34149660 reads	21919258 (64.19%)	10810947 (31.66%)	1419455 (4.16%)	0.6877	125484
PRJNA273078	SRR1811846	poly (A)	Vienna, Austria	Chrysoperla carnea	adult whole body	16641722 reads	10053917 (60.41%)	5336716 (32.07%)	1251089 (7.52%)	0.7101	171163
PRJNA386421	SRR5581488	poly (A)	Beijing, China	Chrysopa pallens	whole body	25549805 reads	16204594 (63.42%)	7784766 (30.47%)	1560445 (6.11%)	0.5801	53515
PRJNA273075	SRR1811843	poly (A)	Vienna, Austria	Chrysopa pallens	whole body	8218066 reads	5349370 (65.09%)	2492756 (30.33%)	375940 (4.57%)	0.7507	67713
PRJNA267910	SRR1695317	poly (A)	North Carolina, USA	Aphidoletes aphidimyza	adult whole body	6988461 reads	5923446 (84.76%)	955019 (13.67%)	109996 (1.57%)	0.754	92073
PRJNA1051789	SRR27213331	poly (A)	Jinan, China	Aphidoletes aphidimyza	pupa whole body	21955342 reads	11719595 (53.38%)	8147556 (37.11%)	2088191 (9.51%)	0.6794	144849

### Sheet: Table S2 - Phylogeny details
Phylogeny - Families	Model	Outgroup
Phasmaviridae	rtREV+F+I+G4	Bandavirus razdanense, Bandavirus albatrossense (Phenuiviridae)
Amalgaviridae	rtREV+F+I+G4	Heterobasidion orthocurvulavirus, Lactarius rufus orthocurvulavirus (Curvulaviridae)
Polycipiviridae	LG+F+I+G4	Chironomus riparius virus 1, Hubei chipolycivirus (Chipolycivirus, Polycipiviridae)
Negevirus	LG+F+I+G4	Citrus leprosis virus C2, Passion fruit green spot virus (ICTV, Cilevirus, Kitaviridae)
Lispiviridae	LG+F+I+G4	Arlivirus, Sanstrivirus, Usmuvirus, Nematovirus, and Ganiavirus (ICTV, Lispiviridae)
Tymoviridae	LG+F+I+G4	Entoleuca gammaflexivirus 1, Entoleuca gammaflexivirus 2 (ICTV, Gammaflexiviridae)
Spinareoviridae	LG+F+I+G4	Bombyx mori cypovirus 1 (ICTV, Spinareoviridae)
Rhabdoviridae	LG+F+I+G4	Shayang ascaridia galli virus 2 (ICTV, Rhabdoviridae)
Narnaviridae	Blosum62+F+I+G4	Alternaria alternata mitovirus 1 (ICTV, Mitoviridae)
Picornaviridae	LG+F+I+G4	Deformed wing virus, Slow bee paralysis virus (ICTV, Iflaviridae)
Iflaviridae	LG+F+I+G4	Ljunganvirus 5 (ICTV, Picornaviridae)
Iflaviridae partial	LG+F+I+G4	Ljunganvirus 5 (ICTV, Picornaviridae)
Dicistroviridae	LG+F+I+G4	Deformed wing virus (ICTV, Iflaviridae)
Secoviridae	LG+I+G4	Lettuce star mosaic virus, Dandelion yellow mosaic virus (ICTV, Secoviridae, Sequivirus)
Solinviviridae	LG+F+I+G4	Soybean latent spherical virus (ICTV, Secoviridae)
Solemoviridae	LG+F+I+G4	Soybean dwarf virus, Cherry-associated luteovirus, Barley yellow virus (ICTV, Tombusviridae)
Partitiviridae P. japo	LG+F+G4	Amasya cherry disease associated mycovirus(ICTV, Alphapartitivirus, Partitiviridae)
Partitiviridae	LG+F+I+G4	Cannabis cryptic virus, Dill cryptic virus 2 (ICTV, Betapartitivirus, Partitiviridae)
Negevirus	LG+F+I+G4	Citrus leprosis virus C2, Citrus leprosis virus C (ICTV, Cilevirus, Kitaviridae)
Orthototiviridae	LG+F+I+G4	Wuhan insect virus 26, Wuhan insect virus 27 (ICTV, Totivirus, Orthototiviridae)

### Sheet: Table S3 
Supplementary Table 3. Overview of other hosts for known viruses
Contig/Location	Virus	Segment	Query size (nt)	Original host/Country	GenBank accession	Other hosts	Country/ Year	Query coverage (%)	Identity (%)	E-value	GenBank accession
Coccinella septempuctata (Coccinellidae)
known_virus_1 Germany	Aphid lethal paralysis virus isolate C. septempunctata	single	9914	Apis mellifera, Spain	JX045858.1	Soybean thrips (Neohydatothrips variabilis)	USA/2018	99	93	0.0	MT240796.1
						Aphid (Acyrthosiphon pisum)	USA/2010	96	94	0.0	KJ817182.1
known_virus_2 China	Sitobion miscanthi virus 1 isolate C. septempunctata	single	9942	Sitobion miscanthi (aphid), China	MK733235.1	Bird (Abrornis proregulus)	China/2018	97	98	0.0	MT138201.1
known_virus_3 China	Harmonia axyridis virus 1 isolate C. septempunctata	single	8833	Harmonia axyridis, China	MK729664.1
known_virus_4 China	Aphid lethal paralysis virus isolate C. septempunctata 2	single	6919	Haemaphysalis longicornis (tick), China	ON811696.1	Plant (Wisteria sinensis)	Iran/2022	79	94	0.0	MT336161.1
						Aphid (Aphis fabae)	Kenya/2014	79	93	0.0	LN907588.1
known_virus_5 China	Aphid lethal paralysis virus isolate C. septempunctata 3	single	5524	Motacilla cinerea (bird), China	MN918767.1	Spider (Diaea subdola)	China/2017	99	98	0.0	MZ210046.1
						Bird	China/2018	100	98	0.0	MN918734.1
						Wasp pupae (Vespa velutina)	China/2016	99	98	0.0	MF795134.1
Adalia bipunctata (Coccinellidae)
known_virus_6 Germany	Aphid lethal paralysis virus isolate A. bipunctata	single	9915	Apis mellifera, Spain	JX045858.1	Soybean thrips (Neohydatothrips variabilis)	USA/2018	99	93	0.0	MT240796.1
						Aphid (Acyrthosiphon pisum)	USA/2010	96	94	0.0	KJ817182.1
Cryptolaemus montrouzieri (Coccinellidae)
known_virus_7 China	Sitobion miscanthi virus 1 isolate C. montrouzieri	single	1342	Sitobion miscanthi (aphid), China	MK733235.1	Bird (Abrornis proregulus)	China/2018	97	98	0.0	MT138201.1
Novius pumilus (Coccinellidae)
known_virus_8 China	Sugarcane mosaic virus isolate N. pumilus	single	4397	Zea mays (maize), China	JX047424.1	Plant (maize)	China/2011	100	99.59	0.0	JX047423.1
Propylea japonica (Coccinellidae)
known_virus_9 China	Acyrthosiphon pisum virus isolate P. japonica	single	10004	Acyrthosiphon pisum (aphid), China	MH301287.1	Mosquito (Culex pipiens)	China/2018	67	99	0.0	OL700202.1
known_virus_10 China	Aphid lethal paralysis virus isolate P. japonica	single	9678	Haemaphysalis longicornis (tick), China	ON811696.1	Plant (Cestrum elegans)	Turkey, 2016	100	92	0.0	MK704471.1
Chrysoperla carnea (Chrysopidae)
known_virus_11 Austria	Leuven wasp-associated virus 5 isolate C. carnea	single	8529	Vespula vulgaris (wasp), Belgium	MZ443602.1
known_virus_12 Austria	Cherry leaf roll virus isolate C. carnea segment 1, partial	segment 1	556	Weed, Germany	MN399680.1	Plant (Sambucus nigra)	Germany/2023	100	89	0.0	OQ993344.1
	Cherry leaf roll virus isolate C. carnea segment 2, partial	segment 2	917	Weed, Germany	MN399681.1	Plant (Sambucus nigra)	Germany/2023	100	90	0.0	OQ993345.1
Chrysopa pallens (Chrysopidae)
known_virus_13 China	Sitobion miscanthi virus 1 isolate C. pallens	single	10255	Sitobion miscanthi (aphid), China	MK733235.1	Bird (Abrornis proregulus)	China/2018	94	98	0.0	MT138201.1
known_virus_14 China	Harmonia axyridis virus 1 isolate C. pallens	single	8903	Harmonia axyridis, China	MK729664.1
known_virus_15 China	Erebo virus isolate C. pallens segment 1, partial	segment 1	637	Culex erythrothorax (mosquito), USA	MW434919.1
Aphidoletes aphidimyza (Cecidomyiidae)
known_virus_16 USA	Aphid lethal paralysis virus isolate A. aphidimyza	single	6741	Apis mellifera, Spain	JX045858.1	Soybean thrips (Neohydatothrips variabilis)	USA/2018	100	91.45	0.0	MT240796.1
known_virus_17 China	Rhopalosiphum padi virus isolate A. aphidimyza	single	10358	Bird, China*	MN918744.1	Shrew (Crocidura shantungensis)	China/2023	96	98	0.0	OQ715875.1	*Several bird samples
known_virus_18 China	Zucchini yellow mosaic virus isolate A. aphidimyza	single	8904	Luffa aegyptiaca (plant), China	MN720007.1	Plant (Cucurbita moschata)	Korea/2003	100	99	0.0	AY278998.1	aka. Luffa aegyptiaca potyvirus
known_virus_19 China	Hubei picorna-like virus 55 isolate A. aphidimyza	single	8149	Spiders, China	KX883691.1	Shrew (Crocidura shantungensis)	China/2018	99	97	0.0	PP272696.1
						Plant (Zea mays)	Kenya/2014	100	97	0.0	MF415875.1
known_virus_20 China	Cymbidium mosaic virus isolate A. aphidimyza	single	4457	Plant, China	AM055640.2	Several plant samples
known_virus_21 China	Watermelon mosaic virus isolate A. aphidimyza, partial	single	872	Squash, Spain	OQ680558.1	Several plant samples
BlastN searches performed in November, 2024.
