## Supplementary table 4 for "The Initial Detection of a Diversity of Viruses Associated with Ladybirds and Other Biocontrol Agents Prompts Interesting Ecological Insights"

### Sheet: Planilha1
Sequence	C.sep ERR1145726	C.sep ERR1145729	C.sep SRR12728770	C.sep SRR9649799	A.bip ERR1145719	A.bip ERR1145720	C.mont SRR8325176	C.mont SRR24179305	N.pumi SRR15420491	N.pumi SRR15420492	N.pumi SRR15420501	N.pumi SRR15420505	P.japo SRR1299012	P.japo SRR18494825	C.car ERR12321221	C.car SRR1811846	C.car SRR10012087	C.pal SRR1811843	C.pal SRR5581488	A.aphi SRR27213331	A.aphi SRR1695317
Bioproject	PRJEB11877	PRJEB11877	PRJNA665787	PRJNA549114	PRJEB11874	PRJEB11874	PRJNA509782	PRJNA955835	PRJNA753304	PRJNA753304	PRJNA753304	PRJNA753304	PRJNA248543	PRJNA820364	PRJEB43790	PRJNA273078	PRJNA561492	PRJNA273075	PRJNA386421	PRJNA1051789	PRJNA267910
Country	Germany	Germany	China	China	Germany	Germany	China	China	China	China	China	China	China	China	United Kingdom	Austria	Belgium	Austria	China	China	United States
Calmodulin	1086.82	1015.9	961.068	585.595	1870.39	1877.05	629.852	914.647	621.379	618.228	509.719	591.668	1163.97	1072.34	638.656	487.198	471.788	551.591	640.104	223.236	731.604
Histone H3	489.775	460.934	605.217	502.676	632.921	674.463	670.273	771.163	444.537	812.736	759.73	542.456	950.492	363.775	250.275	438.398	204.06	392.444	602.951	792.482	1866.44
ALPV	6302.62	3098.91	760.144	33.2385	1351.26	1370.26	0	0	0	0	0	0	1515.96	0	0	0	0	0	0	0	1914.17
Sitobion miscanthi virus 1	0	0	171.362	0	0	0	0	0.844237	0	0	0	0	0	0	0	0	0	0.008325	20998.3	0	0
Harmonia axyridis virus 1	0	0	1012.05	10.0848	0	0	0	0	0	0	0	0	0	0	0	0	0	0	894.812	0	0
Sugarcane mosaic virus	0	0	0	0	0	0	0	0	0.010209	0.034673	0.727663	0	0	0	0	0	0	0	0	0	0
Acyrthosiphon pisum virus	0	0	0	0	0	0	0	0	0	0	0	0	0	200.195	0	0	0	0	0	0	0
Leuven wasp-associated virus 5	0	0	0	0	0	0	0	0	0	0	0	0	0	0	0	285.46	0	0	0	0	0
Cherry leaf roll virus seg1	0	0	0	0	0	0	0	0	0	0	0	0	0	0	0	1.57447	0	0	0	0	0
Cherry leaf roll virus seg2	0	0	0	0	0	0	0	0	0	0	0	0	0	0	0	1.78851	0	0	0	0	0
Erebo virus	0	0	0	0	0	0	0	0	0	0	0	0	0	0	0	0	0	0	0.835151	0	0
Rhopalosiphum padi virus	0	0	0	0	0	0	0	0	0	0	0	0	0	0	0	0	0	0	0	240.392	0
Zucchini yellow mosaic virus	0	0	0	0	0	0	0	0	0	0	0	0	0	0	0	0	0	0	0	0.671923	0
Hubei picorna-like virus 55	0	0	0	0	0	0	0	0	0	0	0	0	0	0	0	0	0	0	0	2.98373	0
Cymbidium mosaic virus	0	0	0	0	0	0	0	0	0	0	0	0	0	0	0	0	0	0	0	4.62426	0
Watermelon mosaic virus	0	0	0	0	0	0	0	0	0	0	0	0	0	0	0	0	0	0	0	0.308665	0
Cs_virus1	65.652	75.2446	0	0	0	0	0	0	0	0	0	0	0	0	0	0	0	0	0	0	0
Cs_virus2	27.165	530.058	0	0	0	0	0	0	0	0	0	0	0	0	0	0	0	0	0	0	0
Cs_virus3	3335.53	1516.07	0	0	0	0	0	0	0	0	0	0	0	0	0	0	0	0	0	0	0
Cs_virus4	11.0621	17.4487	0	0	0	0	0	0	0	0	0	0	0	0	0	0	0	0	0	0	0
Ab_virus1	0	0	0	0	504.144	512.049	0	0	0	0	0	0	0	0	0	0	0	0	0	0	0
Ab_virus2_seg1	0	0	0	0	31.3894	31.7437	0	0	0	0	0	0	0	0	0	0	0	0	0	0	0
Cm_virus1_seg1	0	0	0	0	0	0	2.14436	16.9903	0	0	0	0	0	0	0	0	0	0	0	0	0
Cm_virus1_seg2	0	0	0	0	0	0	5.24254	5.00913	0	0	0	0	0	0	0	0	0	0	0	0	0
Cm_virus1_seg3	0	0	0	0	0	0	0.774478	6.61624	0	0	0	0	0	0	0	0	0	0	0	0	0
Cm_virus2	0	0	0	0	0	0	0.113776	5.23759	0	0	0	0	0	0	0	0	0	0	0	0	0
Np_virus1	0	0	0	0	0	0	0	0	150.18	42.0065	45.7024	5329.18	0	0	0	0	0	0	0	0	0
Np_virus2	0	0	0	0	0	0	0	0	0.10162	18.3307	226.678	0.183058	0	0	0	0	0	0	0	0	0
Np_virus3	0	0	0	0	0	0	0	0	8.87492	49.5306	853.209	0.055004	0	0	0	0	0	0	0	0	0
Np_virus4_seg1	0	0	0	0	0	0	0	0	0.047162	0.695245	0.305382	0.936636	0	0	0	0	0	0	0	0	0
Np_virus4_seg2	0	0	0	0	0	0	0	0	0.179277	0.866396	0.267554	2.14376	0	0	0	0	0	0	0	0	0
Np_virus5	0	0	0	0	0	0	0	0	52.4585	204.097	1.86201	5556.22	0	0	0	0	0	0	0	0	0
Np_virus6	0	0	0	0	0	0	0	0	0.693309	1.72856	0	0.484339	0	0	0	0	0	0	0	0	0
Np_virus7	0	0	0	0	0	0	0	0	0.190434	1.21718	0	0.348148	0	0	0	0	0	0	0	0	0
Np_virus8	0	0	0	0	0	0	0	0	291.672	506.662	2.10099	0.142241	0	0	0	0	0	0	0	0	0
Np_virus9	0	0	0	0	0	0	0	0	1.48537	0	0	0	0	0	0	0	0	0	0	0	0
Pj_virus1_seg1	0	0	0	0	0	0	0	0	0	0	0	0	5.54554	43.2953	0	0	0	0	0	0	0
Pj_virus1_seg2	0	0	0	0	0	0	0	0	0	0	0	0	9.44717	23.6819	0	0	0	0	0	0	0
Cc_virus1	0	0	0	0	0	0	0	0	0	0	0	0	0	0	0	0	67.1123	0	0	0	0
Cc_virus2	0	0	0	0	0	0	0	0	0	0	0	0	0	0	0	0	97.3474	0	0	0	0
Cc_virus3_seg1	0	0	0	0	0	0	0	0	0	0	0	0	0	0	0	0	5.05665	0	0	0	0
Cc_virus3_seg2	0	0	0	0	0	0	0	0	0	0	0	0	0	0	0	0	9.41704	0	0	0	0
Cc_virus3_seg3	0	0	0	0	0	0	0	0	0	0	0	0	0	0	0	0	6.25694	0	0	0	0
Cc_virus4_seg1	0	0	0	0	0	0	0	0	0	0	0	0	0	0	3.1245	5.78704	5.36899	0	0	0	0
Cc_virus5	0	0	0	0	0	0	0	0	0	0	0	0	0	0	0	421.082	0	0	0	0	0
Cc_virus6	0	0	0	0	0	0	0	0	0	0	0	0	0	0	0.755127	1698.33	0.143659	0	0	0	0
Cc_virus7	0	0	0	0	0	0	0	0	0	0	0	0	0	0	0	63.8565	0	0	0	0	0
Cc_virus8	0	0	0	0	0	0	0	0	0	0	0	0	0	0	0	190.53	0	0	0	0	0
Cc_virus9	0	0	0	0	0	0	0	0	0	0	0	0	0	0	0	3.47256	0	0	0	0	0
Cc_virus10_seg1	0	0	0	0	0	0	0	0	0	0	0	0	0	0	0	2.47805	0	0	0	0	0
Cc_virus11	0	0	0	0	0	0	0	0	0	0	0	0	0	0	0	2.60156	0	0	0	0	0
Cc_virus12	0	0	0	0	0	0	0	0	0	0	0	0	0	0	0	0.711282	0	0	0	0	0
Cc_virus13	0	0	0	0	0	0	0	0	0	0	0	0	0	0	169.904	0.00798	0	0	0	0	0
Cc_virus14	0	0	0	0	0	0	0	0	0	0	0	0	0	0	448.002	0	0	0	0	0	0
Cc_virus15	0	0	0	0	0	0	0	0	0	0	0	0	0	0	3.93404	0	0	0	0	0	0
Cc_virus16	0	0	0	0	0	0	0	0	0	0	0	0	0	0	1.3312	0	0	0	0	0	0
Cc_virus17	0	0	0	0	0	0	0	0	0	0	0	0	0	0	0	3.1661	0	0	0	0	0
Cp_virus1	0	0	0	0	0	0	0	0	0	0	0	0	0	0	0	0	0	0.283089	94.2058	0	0
Cp_virus2	0	0	0	0	0	0	0	0	0	0	0	0	0	0	0	0	0	0	0.609858	0	0
Cp_virus3_seg1	0	0	0	0	0	0	0	0	0	0	0	0	0	0	0	0	0	0	2.93793	0	0
Cp_virus4	0	0	0	0	0	0	0	0	0	0	0	0	0	0	0	0	0	1.56151	0	0	0
Aa_virus1	0	0	0	0	0	0	0	0	0	0	0	0	0	0	0	0	0	0	0	0	282.431
Aa_virus2	0	0	0	0	0	0	0	0	0	0	0	0	0	0	0	0	0	0	0	0	34.591
Aa_virus3_seg1	0	0	0	0	0	0	0	0	0	0	0	0	0	0	0	0	0	0	0	0	20.7485
Aa_virus4	0	0	0	0	0	0	0	0	0	0	0	0	0	0	0	0	0	0	0	0	3.03729
Aa_virus5	0	0	0	0	0	0	0	0	0	0	0	0	0	0	0	0	0	0	0	3497.48	0
Aa_virus6	0	0	0	0	0	0	0	0	0	0	0	0	0	0	0	0	0	0	0	1.33119	0
